# Improved integration of single cell transcriptome data demonstrated on heart failure in mice and men

**DOI:** 10.1101/2023.03.15.532742

**Authors:** Mariano Ruz Jurado, Lukas S. Tombor, Mani Arsalan, Tomas Holubec, Fabian Emrich, Thomas Walther, Andreas M. Zeiher, Marcel H. Schulz, Stefanie Dimmeler, David John

## Abstract

Biomedical research frequently uses murine models to study disease mechanisms. However, the translation of these findings to human disease remains a significant challenge. In order to improve the comparability of mouse and human data, we present a cross-species integration pipeline for single-cell transcriptomic assays.

The pipeline merges expression matrices and assigns clear orthologous relationships. Starting from Ensembl ortholog assignments, we allocated 82% of mouse genes to unique orthologs by using additional publicly available resources such as Uniprot, and NCBI databases. For genes with multiple matches, we employed the Needleman-Wunsch global alignment based on either amino acid or nucleotide sequence to identify the ortholog with the highest degree of similarity.

The workflow was tested for its functionality and efficiency by integrating scRNA-seq datasets from heart failure patients with the corresponding mouse model. We were able to assign unique human orthologs to up to 80% of the mouse genes, utilizing the known 17,492 orthologous pairs. Curiously, the integration process enabled the identification of both common and unique regulatory pathways between species in heart failure.

In conclusion, our pipeline streamlines the integration process, enhances gene nomenclature alignment and simplifies the translation of mouse models to human disease. We have made the OrthoIntegrate R-package accessible on GitHub (https://github.com/MarianoRuzJurado/OrthoIntegrate), which includes the assignment of ortholog definitions for human and mouse, as well as the pipeline for integrating single cells.

**Keypoints:**

- Novel integration workflow for scRNA-seq data from different species in an easy to use R-package (“OrthoIntegrate”).
- Improved one-to-one ortholog assignment via sequence similarity scores and string similarity calculations.
- Validation of “OrthoIntegrate” results with a case study of snRNA-seq from human heart failure with reduced ejection fraction and its corresponding mouse model
