## Supplement Table 1 for "Improved integration of single cell transcriptome data demonstrated on heart failure in mice and men"

### Sheet: Human samples
ID	GS Project Number / Atlas ID	Condition	sex male_1 female_2	Age	ejection fraction scores
Human-CTRL-n1 (H0035)	Human Cell Atlas (H0035)	Healthy	2	45-50	Healthy
Human-CTRL-n2 (H0025)	Human Cell Atlas (H0025)	Healthy	1	50-55	Healthy
Human-CTRL-n3 (CBTM-423C)	Human Cell Atlas (CBTM-423C)	Healthy	1	60-65	Healthy
Human-CTRL-n4 (CBTM-417C)	Human Cell Atlas (CBTM-417C)	Healthy	1	65-70	Healthy
Human-CTRL-n5 (H0037)	Human Cell Atlas (H0037)	Healthy	1	55-60	Healthy
Human-CTRL-n6 (H0015)	Human Cell Atlas (H0026)	Healthy	2	50-55	Healthy
Human-CTRL-n7 (H0026)	Human Cell Atlas (H0026)	Healthy	1	50-55	Healthy
Human-CTRL-n8 (CBTM-364B)	Human Cell Atlas (CBTM-364B)	Healthy	1	55-60	Healthy
Human-CTRL-n9(CBTM-362C)	Human Cell Atlas (CBTM-362C)	Healthy	1	60-65	Healthy
Human-CTRL-n10 (CBTM-473C)	Human Cell Atlas (CBTM-473C)	Healthy	2	60-65	Healthy
Human-CTRL-n11 (H0020)	Human Cell Atlas (H0020)	Healthy	2	40-45	Healthy
Human-CTRL-n12 (CBTM-390C)	Human Cell Atlas (CBTM-390C)	Healthy	2	65-70	Healthy
Human-HFrEF-n1 (3025)	103837-001-005	HFrEF	1	67	12
Human-HFrEF-n2 (3054)	104383-022	HFrEF	1	52	29
Human-HFrEF-n3 (3058)	104383-009-004	HFrEF	1	70	40

### Sheet: Mice samples
ID	GS Project Number / GSE ID	Condition	sex male_1 female_2	Age	ejection fraction scores
Mice-CTRL-n1	104081-001-003	Healthy	1	12 Weeks	Healthy
Mice-CTRL-n2	104081-001-004	Healthy	1	12 Weeks	Healthy
Mice-CTRL-n3	104081-001-005	Healthy	1	12 Weeks	Healthy
Mice-CTRL-n4	E-MTAB-7869	Healthy	1	18 Months	Healthy
Mice-CTRL-n5	E-MTAB-7869	Healthy	1	18 Months	Healthy
Mice-CTRL-n6	E-MTAB-7869	Healthy	1	18 Months	Healthy
Mice-CTRL-n7	E-MTAB-7869	Healthy	1	12 Weeks	Healthy
Mice-CTRL-n8	E-MTAB-7869	Healthy	1	12 Weeks	Healthy
Mice-CTRL-n9	E-MTAB-7869	Healthy	1	12 Weeks	Healthy
Mice-HFrEF-n1	104383-013-001	HFrEF	1	12 Weeks	31
Mice-HFrEF-n2	104383-013-002	HFrEF	1	12 Weeks	32
Mice-HFrEF-n3	104383-013-003	HFrEF	1	12 Weeks	33
Mice-HFrEF-n4	104383-013-004	HFrEF	1	12 Weeks	20
