## Supplement Table 2 for "Improved integration of single cell transcriptome data demonstrated on heart failure in mice and men"

### Sheet: Sheet1
	Number of genes before Ortholog Assignment	Number of genes after Ortholog Assignment
Mice-CTRL-n1	19437	14341
Mice-CTRL-n2	19714	14497
Mice-CTRL-n3	20623	14829
Mice-CTRL-n4	17415	13755
Mice-CTRL-n5	17189	13645
Mice-CTRL-n6	17205	13680
Mice-CTRL-n7	16806	13669
Mice-CTRL-n8	17226	13648
Mice-CTRL-n9	16795	13469
Mice-HFrEF-n1	20620	14842
Mice-HFrEF-n2	17533	13615
Mice-HFrEF-n3	18782	14151
Mice-HFrEF-n4	18987	14136
