## Supplement Table 5 for "Improved integration of single cell transcriptome data demonstrated on heart failure in mice and men"

### Sheet: Sheet 1
Sample	biomart	paranoid	OMA	OrthoIntegrate
Mice-HFrEF-n1	0.275095	0.44347	0.404924	0.317658
Mice-HFrEF-n2	0.295492	0.523517	0.462421	0.359807
Mice-HFrEF-n3	0.322908	0.532669	0.458659	0.379329
Mice-HFrEF-n4	0.364991	0.558299	0.547745	0.428838
Mice-CTRL-n1	0.30189	0.395708	0.357682	0.39275
Mice-CTRL-n2	0.366029	0.468936	0.422916	0.444522
Mice-CTRL-n3	0.293348	0.471273	0.483601	0.412659
Mice-CTRL-n4	0.324463	0.336273	0.279756	0.373706
Mice-CTRL-n5	0.369763	0.352898	0.307602	0.401369
Mice-CTRL-n6	0.375353	0.392405	0.356299	0.421021
Mice-CTRL-n7	0.376246	0.45393	0.460964	0.459576
Mice-CTRL-n8	0.376642	0.345555	0.303683	0.383304
Mice-CTRL-n9	0.349393	0.344172	0.294148	0.337386
Human-HFrEF-n1	0.2998	0.280156	0.36434	0.362252
Human-HFrEF-n2	0.322233	0.317026	0.352276	0.389819
Human-HFrEF-n3	0.273861	0.267326	0.318921	0.33029
Human-CTRLlv-n1	0.344808	0.311573	0.293443	0.366563
Human-CTRLlv-n2	0.266514	0.262746	0.266182	0.290307
Human-CTRLlv-n3	0.292678	0.237921	0.270195	0.3051
Human-CTRLlv-n4	0.274142	0.248855	0.216406	0.306384
Human-CTRLlv-n5	0.359081	0.33246	0.320298	0.364304
Human-CTRLlv-n6	0.321789	0.301854	0.282505	0.358409
Human-CTRLlv-n7	0.307068	0.293763	0.296797	0.326276
Human-CTRLlv-n8	0.382088	0.376136	0.352771	0.399327
Human-CTRLlv-n9	0.387126	0.370989	0.326689	0.390556
Human-CTRLlv-n10	0.444771	0.462459	0.495297	0.444035
Human-CTRLlv-n11	0.291795	0.279614	0.251428	0.32331
Human-CTRLlv-n12	0.356472	0.334381	0.294107	0.369518
